# Parasitoids reduce growth rate in oak-feeding caterpillars

**DOI:** 10.1101/2025.05.23.655719

**Authors:** Freerk Molleman, Ahmet Tambay, Soumen Mallick, Stephanie Llopis, Andreas Prinzing, Urszula Walczak

## Abstract

1. Koinobiont parasitoids have been shown to both reduce and increase the growth rate of caterpillars. However, no comprehensive study has been conducted on all caterpillar hosts of a given plant species. Moreover, most of the existing case studies are on large caterpillars attacking crop plants. This may not be representative of the effect of parasitoids on caterpillar growth on trees.
2. We measured the growth rate of parasitised and non-parasitised spring caterpillars collected from oak trees (*Quercus robur & Q. petraea*) in France and Poland.
3. Across six species of Lepidoptera, parasitoids reduced caterpillar growth rate on average.
4. Further studies should determine if the reduced growth rate is accompanied by lower consumption rates, so that the plant directly benefits from attracting parasitoids when they are attacked by caterpillars.
