## Supplementary material for "Parasitoids reduce growth rate in oak-feeding caterpillars": Data

### Sheet: Sheet1
Cat	Species	FirstDate	LastDate	FirstMass	LastMass	State	GrowthRate	Year
3	Operophtera brumata	2012-04-24	2012-04-28	0.0100553	0.0173202	Non-Parasitised	0.0484271	2012
7	Cosmia trapezina	2012-04-24	2012-04-30	0.0222221	0.0403357	Non-Parasitised	0.0437765	2012
14	Cosmia trapezina	2012-04-24	2012-05-02	0.014095	0.0404556	Non-Parasitised	0.0372061	2012
15	Cosmia trapezina	2012-04-24	2012-05-02	0.0194481	0.0433046	Non-Parasitised	0.0359887	2012
17	Orthosia cruda	2012-04-26	2012-05-14	0.00764737	0.0314899	Non-Parasitised	0.0159919	2012
22	Cosmia trapezina	2012-05-04	2012-05-24	0.011111	0.02825	Parasitised	0.0128931	2012
38	Orthosia cruda	2012-05-04	2012-05-12	0.00975745	0.0392717	Non-Parasitised	0.0386342	2012
39	Operophtera brumata	2012-05-04	2012-05-10	0.00839103	0.0201504	Non-Parasitised	0.037906	2012
43	Operophtera brumata	2012-05-04	2012-05-10	0.00657729	0.0168119	Non-Parasitised	0.0361915	2012
50	Operophtera brumata	2012-05-04	2012-05-06	0.0135831	0.0158453	Non-Parasitised	0.06565	2012
51	Operophtera brumata	2012-05-04	2012-05-10	0.0112312	0.0295779	Non-Parasitised	0.0439635	2012
56	Operophtera brumata	2012-05-04	2012-05-08	0.00882951	0.0164432	Parasitised	0.0491899	2012
62	Operophtera brumata	2012-05-04	2012-05-10	0.00964669	0.0186357	Non-Parasitised	0.0346593	2012
64	Operophtera brumata	2012-05-04	2012-05-08	0.0106034	0.0213064	Non-Parasitised	0.0551029	2012
68	Cosmia trapezina	2012-05-04	2012-05-16	0.00997145	0.0398558	Parasitised	0.0258633	2012
70	Cosmia trapezina	2012-05-04	2012-05-14	0.011111	0.0453739	Non-Parasitised	0.032483	2012
74	Cosmia trapezina	2012-05-04	2012-05-12	0.0133003	0.0409804	Non-Parasitised	0.0378168	2012
77	Cosmia trapezina	2012-05-04	2012-05-16	0.00850198	0.0517166	Non-Parasitised	0.0292465	2012
82	Cosmia trapezina	2012-05-04	2012-05-08	0.0146048	0.0324635	Parasitised	0.0653553	2012
84	Cosmia trapezina	2012-05-04	2012-05-10	0.0331682	0.0401107	Non-Parasitised	0.0318	2012
93	Orthosia cruda	2012-05-04	2012-05-08	0.010416	0.0253747	Parasitised	0.0616073	2012
108	Operophtera brumata	2012-05-06	2012-05-08	0.0204992	0.0272559	Non-Parasitised	0.0945409	2012
112	Operophtera brumata	2012-05-06	2012-05-12	0.00762368	0.0178284	Non-Parasitised	0.0361562	2012
117	Operophtera brumata	2012-05-06	2012-05-12	0.00596939	0.0189047	Non-Parasitised	0.0391295	2012
134	Operophtera brumata	2012-05-06	2012-05-08	0.0114704	0.015915	Non-Parasitised	0.0822232	2012
137	Cosmia trapezina	2012-05-12	2012-05-16	0.0287448	0.0457487	Non-Parasitised	0.0642958	2012
141	Cosmia trapezina	2012-05-12	2012-05-24	0.00829205	0.0290597	Non-Parasitised	0.0229089	2012
19	Operophtera brumata	2019-04-12	2019-05-13			Non-Parasitised	0.0127576	2019
32	Operophtera brumata	2019-04-11	2019-04-29			Non-Parasitised	0.0216846	2019
36	Operophtera brumata	2019-04-11	2019-05-03			Non-Parasitised	0.0180778	2019
38	Operophtera brumata	2019-04-11	2019-04-29			Non-Parasitised	0.0259381	2019
39	Amphipyra pyramidea	2019-04-11	2019-05-15			Non-Parasitised	0.0230863	2019
41	Operophtera brumata	2019-04-11	2019-04-29			Non-Parasitised	0.0255544	2019
42	Operophtera brumata	2019-04-15	2019-05-03			Non-Parasitised	0.0212086	2019
48	Operophtera brumata	2019-04-15	2019-06-01			Parasitised	0.00983748	2019
50	Operophtera brumata	2019-04-15	2019-05-13			Non-Parasitised	0.0178446	2019
51	Eudemis profundana	2019-04-15	2019-05-13			Non-Parasitised	0.00461045	2019
64	Eudemis profundana	2019-04-11	2019-04-23			Non-Parasitised	0.0355735	2019
67	Operophtera brumata	2019-04-12	2019-05-15			Non-Parasitised	0.0077974	2019
83	Operophtera brumata	2019-04-12	2019-06-21			Non-Parasitised	0.00638731	2019
85	Operophtera brumata	2019-04-12	2019-05-15			Non-Parasitised	0.0126432	2019
88	Amphipyra pyramidea	2019-04-15	2019-06-21			Parasitised	0.00306431	2019
89	Operophtera brumata	2019-04-15	2019-05-13			Non-Parasitised	0.0136602	2019
91	Amphipyra pyramidea	2019-04-15	2019-05-13			Non-Parasitised	0.0245027	2019
93	Operophtera brumata	2019-04-15	2019-05-13			Non-Parasitised	0.0235578	2019
94	Operophtera brumata	2019-04-15	2019-05-13			Non-Parasitised	0.0137194	2019
98	Operophtera brumata	2019-04-15	2019-05-15			Non-Parasitised	0.01068	2019
100	Operophtera brumata	2019-04-15	2019-05-03			Non-Parasitised	0.0188518	2019
101	Operophtera brumata	2019-04-15	2019-05-13			Non-Parasitised	0.0140871	2019
103	Operophtera brumata	2019-04-15	2019-05-13			Non-Parasitised	0.0113458	2019
104	Operophtera brumata	2019-04-15	2019-06-01			Non-Parasitised	0.00647081	2019
114	Operophtera brumata	2019-04-15	2019-04-29			Non-Parasitised	0.0250075	2019
116	Operophtera brumata	2019-04-15	2019-06-10			Non-Parasitised	0.00769506	2019
119	Operophtera brumata	2019-04-15	2019-05-13			Non-Parasitised	0.00903616	2019
120	Operophtera brumata	2019-04-17	2019-05-13			Non-Parasitised	0.0137453	2019
121	Operophtera brumata	2019-04-17	2019-05-13			Non-Parasitised	0.0141708	2019
122	Operophtera brumata	2019-04-17	2019-05-13			Non-Parasitised	0.0168877	2019
127	Amphipyra pyramidea	2019-04-17	2019-05-03			Non-Parasitised	0.0144838	2019
128	Operophtera brumata	2019-04-17	2019-05-13			Non-Parasitised	0.0145614	2019
129	Operophtera brumata	2019-04-17	2019-05-13			Non-Parasitised	0.0232828	2019
131	Operophtera brumata	2019-04-17	2019-05-13			Non-Parasitised	0.0160677	2019
132	Operophtera brumata	2019-04-17	2019-05-13			Non-Parasitised	0.0142075	2019
137	Amphipyra pyramidea	2019-04-17	2019-07-03			Non-Parasitised	0.006588	2019
141	Operophtera brumata	2019-05-03	2019-05-13			Parasitised	0.0141973	2019
149	Operophtera brumata	2019-05-03	2019-05-13			Non-Parasitised	0.00654392	2019
155	Amphipyra pyramidea	2019-04-24	2019-05-29			Non-Parasitised	0.00913198	2019
160	Operophtera brumata	2019-04-24	2019-05-14			Non-Parasitised	0.0225154	2019
164	Operophtera brumata	2019-04-24	2019-05-14			Non-Parasitised	0.0111148	2019
195	Eudemis profundana	2019-04-23	2019-05-08			Parasitised	0.0115814	2019
202	Operophtera brumata	2019-04-23	2019-05-08			Non-Parasitised	0.0169194	2019
204	Operophtera brumata	2019-04-23	2019-05-14			Non-Parasitised	0.0167638	2019
212	Operophtera brumata	2019-04-24	2019-05-08			Non-Parasitised	0.0205717	2019
215	Eudemis profundana	2019-04-23	2019-05-09			Non-Parasitised	0.0186522	2019
221	Operophtera brumata	2019-04-23	2019-05-09			Non-Parasitised	0.0167322	2019
232	Operophtera brumata	2019-04-24	2019-06-27			Parasitised	0.00442924	2019
236	Operophtera brumata	2019-04-24	2019-05-09			Non-Parasitised	0.0054302	2019
243	Eudemis profundana	2019-04-23	2019-05-14			Non-Parasitised	0.00919665	2019
244	Operophtera brumata	2019-04-24	2019-05-14			Parasitised	0.00987928	2019
245	Eudemis profundana	2019-04-24	2019-05-14			Non-Parasitised	0.0069292	2019
251	Operophtera brumata	2019-04-23	2019-05-09			Non-Parasitised	0.0185747	2019
255	Operophtera brumata	2019-04-23	2019-05-14			Non-Parasitised	0.00540331	2019
281	Eudemis profundana	2019-04-29	2019-05-16			Non-Parasitised	0.00325957	2019
302	Operophtera brumata	2019-04-29	2019-05-17			Non-Parasitised	0.00729209	2019
319	Eudemis profundana	2019-04-30	2019-05-27			Non-Parasitised	0.0126984	2019
320	Operophtera brumata	2019-04-30	2019-05-27			Non-Parasitised	0.00314186	2019
328	Orthosia cruda	2019-04-30	2019-05-20			Non-Parasitised	0.0245254	2019
336	Eudemis profundana	2019-04-30	2019-05-16			Non-Parasitised	0.00942744	2019
347	Operophtera brumata	2019-04-30	2019-05-17			Non-Parasitised	0.0156016	2019
375	Operophtera brumata	2019-05-02	2019-05-21			Parasitised	0.0147718	2019
378	Eudemis profundana	2019-05-02	2019-05-21			Non-Parasitised	0.0105104	2019
379	Operophtera brumata	2019-05-02	2019-05-21			Non-Parasitised	0.00387894	2019
399	Operophtera brumata	2019-05-21	2019-05-27			Non-Parasitised	0.0198565	2019
419	Operophtera brumata	2019-05-08	2019-05-22			Non-Parasitised	0.0195578	2019
428	Operophtera brumata	2019-05-08	2019-06-03			Parasitised	0.00523496	2019
429	Eudemis profundana	2019-05-08	2019-05-29			Parasitised	0.0113065	2019
431	Operophtera brumata	2019-05-08	2019-05-29			Non-Parasitised	0.00390251	2019
441	Orthosia cruda	2019-05-10	2019-06-13			Non-Parasitised	0.0187179	2019
452	Eudemis profundana	2019-05-13	2019-05-22			Parasitised	0.0204156	2019
459	Operophtera brumata	2019-05-13	2019-05-30			Non-Parasitised	0.0154268	2019
463	Orthosia cruda	2019-05-13	2019-05-22			Parasitised	0.022626	2019
476	Eudemis profundana	2019-05-13	2019-05-21			Parasitised	0.0360206	2019
495	Operophtera brumata	2019-05-21	2019-05-29			Non-Parasitised	0.0403042	2019
509	Eudemis profundana	2019-05-22	2019-05-30			Non-Parasitised	0.0251181	2019
528	Operophtera brumata	2019-05-30	2019-06-03			Non-Parasitised	0.0172807	2019
1	Species A					Non-Parasitised	0.0413995	2021
3	Operophtera brumata					Non-Parasitised	0.0227034	2021
4	Species A					Non-Parasitised	0.0355251	2021
5	Species A					Non-Parasitised	0.0385669	2021
9	Species A					Non-Parasitised	0.00593085	2021
11	Species A					Non-Parasitised	0.00705902	2021
12	Operophtera brumata					Non-Parasitised	0.0129591	2021
13	Species A					Non-Parasitised	0.0364407	2021
14	Species A					Non-Parasitised	0.00941066	2021
15	Operophtera brumata					Parasitised	0.0198956	2021
16	Species A					Non-Parasitised	0.0220792	2021
17	Species A					Parasitised	0.0192364	2021
18	Species A					Non-Parasitised	0.0268415	2021
20	Species A					Non-Parasitised	0.0220825	2021
21	Species A					Non-Parasitised	0.0309048	2021
22	Species A					Non-Parasitised	0.036915	2021
23	Species A					Non-Parasitised	0.0449318	2021
24	Species A					Non-Parasitised	0.0228545	2021
25	Species A					Non-Parasitised	0.0408091	2021
26	Species A					Non-Parasitised	0.0233945	2021
27	Species A					Parasitised	0.0413635	2021
28	Species A					Non-Parasitised	0.034133	2021
29	Species A					Parasitised	0.0391443	2021
30	Species A					Parasitised	0.0189156	2021
31	Species A					Non-Parasitised	0.0269416	2021
32	Species A					Non-Parasitised	0.0304776	2021
34	Species A					Parasitised	0.0303023	2021
35	Species A					Non-Parasitised	0.0401192	2021
36	Species A					Non-Parasitised	0.0373954	2021
37	Species A					Non-Parasitised	0.0368174	2021
38	Species A					Non-Parasitised	0.0395105	2021
39	Species A					Non-Parasitised	0.0358443	2021
40	Species A					Non-Parasitised	0.0540554	2021
41	Species A					Non-Parasitised	0.0321727	2021
43	Species A					Non-Parasitised	0.0421075	2021
44	Operophtera brumata					Non-Parasitised	0.0238577	2021
47	Species A					Non-Parasitised	0.0456244	2021
48	Species A					Non-Parasitised	0.0207145	2021
51	Species A					Non-Parasitised	0.0405807	2021
53	Species A					Non-Parasitised	0.032269	2021
56	Species A					Parasitised	0.0289903	2021
57	Species A					Non-Parasitised	0.0387397	2021
58	Species A					Non-Parasitised	0.0374999	2021
59	Species A					Parasitised	0.0236069	2021
60	Species A					Non-Parasitised	0.0284349	2021
63	Species A					Non-Parasitised	0.0388108	2021
64	Species A					Non-Parasitised	0.0294518	2021
65	Species A					Non-Parasitised	0.0424757	2021
67	Species A					Non-Parasitised	0.00451623	2021
68	Species A					Non-Parasitised	0.0364746	2021
69	Species A					Non-Parasitised	0.0320725	2021
71	Species A					Non-Parasitised	0.0268365	2021
73	Species A					Non-Parasitised	0.0275657	2021
75	Species A					Non-Parasitised	0.0316385	2021
76	Species A					Non-Parasitised	0.0289222	2021
77	Species A					Non-Parasitised	0.0349308	2021
79	Species A					Non-Parasitised	0.0401841	2021
80	Species A					Non-Parasitised	0.0283738	2021
81	Species A					Non-Parasitised	0.0319031	2021
82	Species A					Non-Parasitised	0.0194625	2021
84	Species A					Non-Parasitised	0.0241634	2021
85	Species A					Non-Parasitised	0.0238531	2021
86	Species A					Parasitised	0.0292813	2021
87	Species A					Non-Parasitised	0.0320908	2021
88	Operophtera brumata					Non-Parasitised	0.0213435	2021
89	Species A					Non-Parasitised	0.0350801	2021
91	Species A					Non-Parasitised	0.0362242	2021
92	Species A					Non-Parasitised	0.0569307	2021
93	Species A					Non-Parasitised	0.0219351	2021
94	Species A					Non-Parasitised	0.0134627	2021
95	Species A					Non-Parasitised	0.0243266	2021
96	Species A					Non-Parasitised	0.0307091	2021
97	Species A					Non-Parasitised	0.0341117	2021
99	Species A					Non-Parasitised	0.028823	2021
100	Species A					Non-Parasitised	0.0112758	2021
102	Species A					Non-Parasitised	0.0216096	2021
104	Species A					Non-Parasitised	0.0175547	2021
105	Species A					Non-Parasitised	0.0160524	2021
10	Acrobasis repandana					Non-Parasitised	0.0400221	2022
100	Acrobasis repandana					Non-Parasitised	0.0448192	2022
101	Acrobasis repandana					Non-Parasitised	0.0457901	2022
103	Operophtera brumata					Non-Parasitised	0.0583174	2022
107 - B	Acrobasis repandana					Non-Parasitised	0.0468236	2022
108	Acrobasis repandana					Non-Parasitised	0.0459426	2022
110	Acrobasis repandana					Non-Parasitised	0.0484677	2022
112	Acrobasis repandana					Non-Parasitised	0.0526763	2022
121	Operophtera brumata					Non-Parasitised	0.0600947	2022
142	Acrobasis repandana					Parasitised	0.0163566	2022
144	Operophtera brumata					Non-Parasitised	0.0449447	2022
147	Operophtera brumata					Non-Parasitised	0.0558074	2022
159	Acrobasis repandana					Non-Parasitised	0.0429257	2022
170	Operophtera brumata					Non-Parasitised	0.0456879	2022
171	Acrobasis repandana					Non-Parasitised	0.0395368	2022
174	Acrobasis repandana					Non-Parasitised	0.046094	2022
182	Acrobasis repandana					Non-Parasitised	0.0441811	2022
193	Acrobasis repandana					Non-Parasitised	0.0493814	2022
203	Acrobasis repandana					Non-Parasitised	0.0453737	2022
208	Acrobasis repandana					Non-Parasitised	0.0455243	2022
212	Acrobasis repandana					Non-Parasitised	0.0474708	2022
214	Acrobasis repandana					Non-Parasitised	0.047341	2022
219	Acrobasis repandana					Non-Parasitised	0.050557	2022
224	Acrobasis repandana					Non-Parasitised	0.0504235	2022
225	Acrobasis repandana					Non-Parasitised	0.0481469	2022
238	Acrobasis repandana					Non-Parasitised	0.0498669	2022
243	Operophtera brumata					Non-Parasitised	0.0550449	2022
247	Acrobasis repandana					Non-Parasitised	0.0504999	2022
250	Acrobasis repandana					Non-Parasitised	0.0494411	2022
252	Acrobasis repandana					Non-Parasitised	0.0521241	2022
258	Acrobasis repandana					Non-Parasitised	0.0518652	2022
263	Eudemis profundana					Non-Parasitised	0.0436876	2022
265	Acrobasis repandana					Non-Parasitised	0.0501776	2022
267	Acrobasis repandana					Non-Parasitised	0.0501776	2022
268	Acrobasis repandana					Non-Parasitised	0.0507388	2022
276	Acrobasis repandana					Non-Parasitised	0.0497336	2022
287	Acrobasis repandana					Parasitised	0.0395119	2022
288	Acrobasis repandana					Non-Parasitised	0.0491812	2022
291	Acrobasis repandana					Non-Parasitised	0.0455618	2022
292	Acrobasis repandana					Non-Parasitised	0.0480882	2022
293	Acrobasis repandana					Non-Parasitised	0.0457669	2022
300	Eudemis profundana					Non-Parasitised	0.0439659	2022
307	Eudemis profundana					Non-Parasitised	0.0338178	2022
314	Eudemis profundana					Non-Parasitised	0.0345987	2022
322	Eudemis profundana					Non-Parasitised	0.0359952	2022
341	Operophtera brumata					Non-Parasitised	0.0431722	2022
342	Operophtera brumata					Non-Parasitised	0.0375755	2022
347	Acrobasis repandana					Non-Parasitised	0.0289288	2022
35	Acrobasis repandana					Non-Parasitised	0.0429204	2022
366	Eudemis profundana					Non-Parasitised	0.0405137	2022
369	Operophtera brumata					Parasitised	0.0348406	2022
374	Eudemis profundana					Non-Parasitised	0.0372069	2022
377	Eudemis profundana					Non-Parasitised	0.0394932	2022
389	Operophtera brumata					Non-Parasitised	0.0416371	2022
390	Eudemis profundana					Non-Parasitised	0.0299495	2022
398	Eudemis profundana					Non-Parasitised	0.0401973	2022
4	Acrobasis repandana					Non-Parasitised	0.0452885	2022
400	Orthosia cruda					Non-Parasitised	0.0789123	2022
41	Operophtera brumata					Non-Parasitised	0.0407199	2022
411	Eudemis profundana					Non-Parasitised	0.035662	2022
413	Operophtera brumata					Non-Parasitised	0.0485997	2022
415	Operophtera brumata					Non-Parasitised	0.0412294	2022
420	Orthosia cruda					Non-Parasitised	0.0886118	2022
432	Eudemis profundana					Non-Parasitised	0.0350713	2022
433	Orthosia cruda					Non-Parasitised	0.0769554	2022
439	Eudemis profundana					Parasitised	0.0259777	2022
479	Operophtera brumata					Non-Parasitised	0.0218784	2022
489	Acrobasis repandana					Parasitised	0.0122496	2022
505	Eudemis profundana					Non-Parasitised	0.0196225	2022
520	Operophtera brumata					Non-Parasitised	0.0277928	2022
521	Orthosia cruda					Non-Parasitised	0.0625076	2022
528	Eudemis profundana					Non-Parasitised	0.0143365	2022
529	Operophtera brumata					Non-Parasitised	0.041218	2022
536	Orthosia cruda					Non-Parasitised	0.0801038	2022
544	Eudemis profundana					Non-Parasitised	0.0357459	2022
548	Orthosia cruda					Non-Parasitised	0.0800508	2022
549	Operophtera brumata					Non-Parasitised	0.0272669	2022
550	Orthosia cruda					Parasitised	0.0333961	2022
553	Operophtera brumata					Non-Parasitised	0.0489308	2022
555	Eudemis profundana					Non-Parasitised	0.0397533	2022
559	Eudemis profundana					Non-Parasitised	0.0425639	2022
63	Acrobasis repandana					Non-Parasitised	0.0468723	2022
66	Acrobasis repandana					Non-Parasitised	0.0484677	2022
69	Acrobasis repandana					Non-Parasitised	0.0472715	2022
70	Acrobasis repandana					Non-Parasitised	0.0489446	2022
74	Acrobasis repandana					Non-Parasitised	0.0515123	2022
75	Acrobasis repandana					Non-Parasitised	0.0461808	2022
77	Acrobasis repandana					Non-Parasitised	0.0453878	2022
79	Acrobasis repandana					Non-Parasitised	0.0515526	2022
80	Acrobasis repandana					Non-Parasitised	0.0409531	2022
81	Acrobasis repandana					Non-Parasitised	0.0484387	2022
82	Eudemis profundana					Non-Parasitised	0.0463307	2022
85	Acrobasis repandana					Non-Parasitised	0.0492415	2022
90	Acrobasis repandana					Non-Parasitised	0.0463895	2022
91	Acrobasis repandana					Non-Parasitised	0.0476726	2022
93	Acrobasis repandana					Non-Parasitised	0.0464887	2022
94	Acrobasis repandana					Non-Parasitised	0.0474449	2022
95	Acrobasis repandana					Non-Parasitised	0.0518761	2022
96	Acrobasis repandana					Non-Parasitised	0.0472367	2022
